# Strand Orientation Bias Detector (SOBDetector) to remove FFPE sequencing artifacts

**DOI:** 10.1101/386417

**Authors:** Miklos Diossy, Zsofia Sztupinszki, Marcin Krzystanek, Judit Borcsok, Aron C. Eklund, István Csabai, Anders Gorm Pedersen, Zoltan Szallasi

## Abstract

Formalin-fixed paraffin-embedded (FFPE) tissue, the most common tissue specimen stored in clinical practice, presents challenges in the analysis due to formalin-induced artifacts. Here we present SOBDetector, that is designed to remove these artifacts from a list of variants, which were extracted from next-generation sequencing data, using the posterior predictive distribution of a Bayesian logistic regression model trained on TCGA whole exomes. Based on a concordance analysis, SOBDetector outperforms the currently publicly available FFPE-filtration techniques (Accuracy: 0.9 ± 0.015, AUC = 0.96). SOBDetector is implemented in Java 1.8 and is freely available online.
