## Supplementary Table 1 for "Strand Orientation Bias Detector (SOBDetector) to remove FFPE sequencing artifacts"

### Sheet: supplementary_table_1
analysisID	sampleID1	sampleID2	submitterID	file_name	site	isFFPE	sample_id
TCGA-44-2656-01A-02D-0969-08_TCGA-44-2656-10A-01D-0969-08_mutect	TCGA-44-2656-10A	TCGA-44-2656-01A	TCGA-44-2656	ced61321-7d06-4e6a-8517-dfcea8545235	Lung Adenocarcinoma	FALSE	TCGA-44-2656_FF_7
TCGA-44-2656-01A-02D-0969-08_TCGA-44-2656-10A-01D-A271-08_mutect	TCGA-44-2656-10A	TCGA-44-2656-01A	TCGA-44-2656	867e7360-cc62-4e98-8765-89dd82c8f047	Lung Adenocarcinoma	FALSE	TCGA-44-2656_FF_3
TCGA-44-2656-01A-02D-A271-08_TCGA-44-2656-10A-01D-0969-08_mutect	TCGA-44-2656-10A	TCGA-44-2656-01A	TCGA-44-2656	f1495d06-795a-4128-919a-e7840dd03c9d	Lung Adenocarcinoma	FALSE	TCGA-44-2656_FF_9
TCGA-44-2656-01A-02D-A271-08_TCGA-44-2656-10A-01D-A271-08_mutect	TCGA-44-2656-10A	TCGA-44-2656-01A	TCGA-44-2656	a9f866a2-3da9-4913-8430-24e4b61a6228	Lung Adenocarcinoma	FALSE	TCGA-44-2656_FF_5
TCGA-44-2656-01A-02W-0928-08_TCGA-44-2656-10A-01W-0928-08_mutect	TCGA-44-2656-10A	TCGA-44-2656-01A	TCGA-44-2656	d0b38aee-3a26-41b6-b599-59b0ccefb275	Lung Adenocarcinoma	FALSE	TCGA-44-2656_FF_8
TCGA-44-2656-01A-12D-A27T-08_TCGA-44-2656-10A-01D-0969-08_mutect	TCGA-44-2656-10A	TCGA-44-2656-01A	TCGA-44-2656	96967d83-de30-479d-b49a-4f023a2a0ebe	Lung Adenocarcinoma	FALSE	TCGA-44-2656_FF_4
TCGA-44-2656-01A-12D-A27T-08_TCGA-44-2656-10A-01D-A271-08_mutect	TCGA-44-2656-10A	TCGA-44-2656-01A	TCGA-44-2656	b2d6e6ea-a903-4e26-973f-44ca1c93f982	Lung Adenocarcinoma	FALSE	TCGA-44-2656_FF_6
TCGA-44-2656-01A-41D-A27T-08_TCGA-44-2656-10A-01D-0969-08_mutect	TCGA-44-2656-10A	TCGA-44-2656-01A	TCGA-44-2656	599ba6be-9e6a-4d8d-9b0b-3eea3c5473bf	Lung Adenocarcinoma	FALSE	TCGA-44-2656_FF_1
TCGA-44-2656-01A-41D-A27T-08_TCGA-44-2656-10A-01D-A271-08_mutect	TCGA-44-2656-10A	TCGA-44-2656-01A	TCGA-44-2656	675af5c1-1325-4e55-aefc-85113c030229	Lung Adenocarcinoma	FALSE	TCGA-44-2656_FF_2
TCGA-44-2656-01B-06D-A271-08_TCGA-44-2656-10A-01D-0969-08_mutect	TCGA-44-2656-10A	TCGA-44-2656-01B	TCGA-44-2656	f47ef498-9e19-497e-8d3d-93cc22dc5899	Lung Adenocarcinoma	TRUE	TCGA-44-2656_FFPE_2
TCGA-44-2656-01B-06D-A271-08_TCGA-44-2656-10A-01D-A271-08_mutect	TCGA-44-2656-10A	TCGA-44-2656-01B	TCGA-44-2656	5f34c265-0f8d-45aa-ad6c-651905dcd4fb	Lung Adenocarcinoma	TRUE	TCGA-44-2656_FFPE_1
TCGA-44-2662-01A-01D-0969-08_TCGA-44-2662-10A-01D-0969-08_mutect	TCGA-44-2662-10A	TCGA-44-2662-01A	TCGA-44-2662	1874ba12-a147-4586-a220-79f22a180574	Lung Adenocarcinoma	FALSE	TCGA-44-2662_FF_1
TCGA-44-2662-01A-01D-0969-08_TCGA-44-2662-10A-01D-A271-08_mutect	TCGA-44-2662-10A	TCGA-44-2662-01A	TCGA-44-2662	1a0aa2bc-2c76-4295-b808-23aef90c415b	Lung Adenocarcinoma	FALSE	TCGA-44-2662_FF_2
TCGA-44-2662-01A-01D-A271-08_TCGA-44-2662-10A-01D-0969-08_mutect	TCGA-44-2662-10A	TCGA-44-2662-01A	TCGA-44-2662	c2b6a01c-979a-4f16-b685-7e2c9d0494c0	Lung Adenocarcinoma	FALSE	TCGA-44-2662_FF_4
TCGA-44-2662-01A-01D-A271-08_TCGA-44-2662-10A-01D-A271-08_mutect	TCGA-44-2662-10A	TCGA-44-2662-01A	TCGA-44-2662	dea02341-5cd4-4d2a-9e0b-db50e14150c8	Lung Adenocarcinoma	FALSE	TCGA-44-2662_FF_5
TCGA-44-2662-01A-01W-0928-08_TCGA-44-2662-10A-01W-0928-08_mutect	TCGA-44-2662-10A	TCGA-44-2662-01A	TCGA-44-2662	a65be278-8ff6-4531-9460-ababf068f0d8	Lung Adenocarcinoma	FALSE	TCGA-44-2662_FF_3
TCGA-44-2662-01B-02D-A271-08_TCGA-44-2662-10A-01D-0969-08_mutect	TCGA-44-2662-10A	TCGA-44-2662-01B	TCGA-44-2662	3bf960a0-2429-4cb9-a5b0-004879082635	Lung Adenocarcinoma	TRUE	TCGA-44-2662_FFPE_1
TCGA-44-2662-01B-02D-A271-08_TCGA-44-2662-10A-01D-A271-08_mutect	TCGA-44-2662-10A	TCGA-44-2662-01B	TCGA-44-2662	a9f282fc-daa6-4dc0-97b0-590db400735d	Lung Adenocarcinoma	TRUE	TCGA-44-2662_FFPE_2
TCGA-44-2665-01A-01D-1040-01_TCGA-44-2665-10A-01D-1040-01_mutect	TCGA-44-2665-10A	TCGA-44-2665-01A	TCGA-44-2665	32df05f1-6031-4561-a29c-256aee3ce34d	Lung Adenocarcinoma	FALSE	TCGA-44-2665_FF_2
TCGA-44-2665-01A-01D-1040-01_TCGA-44-2665-10A-01D-A271-08_mutect	TCGA-44-2665-10A	TCGA-44-2665-01A	TCGA-44-2665	31e54812-98dc-450e-8355-89029a86fa2c	Lung Adenocarcinoma	FALSE	TCGA-44-2665_FF_1
TCGA-44-2665-01A-01D-A271-08_TCGA-44-2665-10A-01D-1040-01_mutect	TCGA-44-2665-10A	TCGA-44-2665-01A	TCGA-44-2665	bf6b8b98-ee17-4472-89bd-705bdeb877b5	Lung Adenocarcinoma	FALSE	TCGA-44-2665_FF_5
TCGA-44-2665-01A-01D-A271-08_TCGA-44-2665-10A-01D-A271-08_mutect	TCGA-44-2665-10A	TCGA-44-2665-01A	TCGA-44-2665	3a2399d6-98c3-4ca2-bea1-bbfd0558156f	Lung Adenocarcinoma	FALSE	TCGA-44-2665_FF_3
TCGA-44-2665-01A-01W-0928-08_TCGA-44-2665-10A-01W-0928-08_mutect	TCGA-44-2665-10A	TCGA-44-2665-01A	TCGA-44-2665	7d3e5945-85a4-4aed-9c82-43f78c21ac5e	Lung Adenocarcinoma	FALSE	TCGA-44-2665_FF_4
TCGA-44-2665-01B-06D-A271-08_TCGA-44-2665-10A-01D-1040-01_mutect	TCGA-44-2665-10A	TCGA-44-2665-01B	TCGA-44-2665	f8372559-21ee-43a1-98a4-eac9a531469c	Lung Adenocarcinoma	TRUE	TCGA-44-2665_FFPE_2
TCGA-44-2665-01B-06D-A271-08_TCGA-44-2665-10A-01D-A271-08_mutect	TCGA-44-2665-10A	TCGA-44-2665-01B	TCGA-44-2665	1a9ca0a1-86f0-4890-a145-9928376e3fc6	Lung Adenocarcinoma	TRUE	TCGA-44-2665_FFPE_1
TCGA-44-2666-01A-01D-1489-08_TCGA-44-2666-10A-01D-A271-08_mutect	TCGA-44-2666-10A	TCGA-44-2666-01A	TCGA-44-2666	f106f883-b5b6-478f-8873-3795f28c85bc	Lung Adenocarcinoma	FALSE	TCGA-44-2666_FF_5
TCGA-44-2666-01A-01D-A271-08_TCGA-44-2666-10A-01D-A271-08_mutect	TCGA-44-2666-10A	TCGA-44-2666-01A	TCGA-44-2666	cd05fb31-1f95-447d-85ec-c5107cff98af	Lung Adenocarcinoma	FALSE	TCGA-44-2666_FF_4
TCGA-44-2666-01A-01W-0928-08_TCGA-44-2666-10A-01W-0928-08_mutect	TCGA-44-2666-10A	TCGA-44-2666-01A	TCGA-44-2666	6b9a0c34-6319-4b39-a0ce-fd0bac1062bf	Lung Adenocarcinoma	FALSE	TCGA-44-2666_FF_2
TCGA-44-2666-01A-21D-A27T-08_TCGA-44-2666-10A-01D-A271-08_mutect	TCGA-44-2666-10A	TCGA-44-2666-01A	TCGA-44-2666	43e15e70-9552-4491-835a-5dbd490ace29	Lung Adenocarcinoma	FALSE	TCGA-44-2666_FF_1
TCGA-44-2666-01A-41D-A27T-08_TCGA-44-2666-10A-01D-A271-08_mutect	TCGA-44-2666-10A	TCGA-44-2666-01A	TCGA-44-2666	ae7c1c22-6334-4af8-a635-afefd5c7192c	Lung Adenocarcinoma	FALSE	TCGA-44-2666_FF_3
TCGA-44-2666-01B-02D-A271-08_TCGA-44-2666-10A-01D-A271-08_mutect	TCGA-44-2666-10A	TCGA-44-2666-01B	TCGA-44-2666	6f392d80-3a66-4cc0-b824-02a2f26a75c9	Lung Adenocarcinoma	TRUE	TCGA-44-2666_FFPE_1
TCGA-44-2668-01A-01D-0969-08_TCGA-44-2668-10A-01D-1489-08_mutect	TCGA-44-2668-10A	TCGA-44-2668-01A	TCGA-44-2668	803ea5a8-49dd-47b9-acdb-8bd0290c4a88	Lung Adenocarcinoma	FALSE	TCGA-44-2668_FF_3
TCGA-44-2668-01A-01D-0969-08_TCGA-44-2668-10A-01D-A271-08_mutect	TCGA-44-2668-10A	TCGA-44-2668-01A	TCGA-44-2668	1d27016e-d0e5-4068-aa94-637a19e2f4a9	Lung Adenocarcinoma	FALSE	TCGA-44-2668_FF_1
TCGA-44-2668-01A-01D-A271-08_TCGA-44-2668-10A-01D-1489-08_mutect	TCGA-44-2668-10A	TCGA-44-2668-01A	TCGA-44-2668	d62bb3a5-ccca-4a7b-99a9-5d8ed5f7225f	Lung Adenocarcinoma	FALSE	TCGA-44-2668_FF_4
TCGA-44-2668-01A-01D-A271-08_TCGA-44-2668-10A-01D-A271-08_mutect	TCGA-44-2668-10A	TCGA-44-2668-01A	TCGA-44-2668	ec91508f-93b0-468f-9406-d6aa5e86060f	Lung Adenocarcinoma	FALSE	TCGA-44-2668_FF_5
TCGA-44-2668-01A-01W-0928-08_TCGA-44-2668-10A-01W-0928-08_mutect	TCGA-44-2668-10A	TCGA-44-2668-01A	TCGA-44-2668	68a801ff-a327-44e8-85fd-8589db5c176b	Lung Adenocarcinoma	FALSE	TCGA-44-2668_FF_2
TCGA-44-2668-01B-02D-A271-08_TCGA-44-2668-10A-01D-1489-08_mutect	TCGA-44-2668-01B	TCGA-44-2668-10A	TCGA-44-2668	5abb7de1-42b4-4c74-bd12-d59e05ca38c6	Lung Adenocarcinoma	TRUE	TCGA-44-2668_FFPE_1
TCGA-44-2668-01B-02D-A271-08_TCGA-44-2668-10A-01D-A271-08_mutect	TCGA-44-2668-01B	TCGA-44-2668-10A	TCGA-44-2668	b51dd160-4420-47c0-9992-0a611b97f9b4	Lung Adenocarcinoma	TRUE	TCGA-44-2668_FFPE_2
TCGA-44-3917-01A-01D-A271-08_TCGA-44-3917-10A-01D-A271-08_mutect	TCGA-44-3917-10A	TCGA-44-3917-01A	TCGA-44-3917	5b2fa62b-48a6-4d49-b00b-e025162900e2	Lung Adenocarcinoma	FALSE	TCGA-44-3917_FF_1
TCGA-44-3917-01B-02D-A271-08_TCGA-44-3917-10A-01D-A271-08_mutect	TCGA-44-3917-10A	TCGA-44-3917-01B	TCGA-44-3917	ee3d686e-fca9-48ad-9fd3-1dd6e1f99f28	Lung Adenocarcinoma	TRUE	TCGA-44-3917_FFPE_1
TCGA-44-3918-01A-01D-A271-08_TCGA-44-3918-10A-01D-A271-08_mutect	TCGA-44-3918-01A	TCGA-44-3918-10A	TCGA-44-3918	e0e50c1e-e1a1-4d5c-b02d-3959dcc1416d	Lung Adenocarcinoma	FALSE	TCGA-44-3918_FF_1
TCGA-44-3918-01B-02D-A271-08_TCGA-44-3918-10A-01D-A271-08_mutect	TCGA-44-3918-01B	TCGA-44-3918-10A	TCGA-44-3918	796c7243-d4d7-43ea-bb8a-f0c118ad0fcd	Lung Adenocarcinoma	TRUE	TCGA-44-3918_FFPE_1
TCGA-44-4112-01A-01D-1105-08_TCGA-44-4112-10A-01D-1458-08_mutect	TCGA-44-4112-01A	TCGA-44-4112-10A	TCGA-44-4112	f47ec950-df09-48a7-bea6-c050b38e8116	Lung Adenocarcinoma	FALSE	TCGA-44-4112_FF_10
TCGA-44-4112-01A-01D-1105-08_TCGA-44-4112-10A-01D-A271-08_mutect	TCGA-44-4112-01A	TCGA-44-4112-10A	TCGA-44-4112	c461d905-1f6f-44ef-8c28-752a756110af	Lung Adenocarcinoma	FALSE	TCGA-44-4112_FF_7
TCGA-44-4112-01A-01D-1458-08_TCGA-44-4112-10A-01D-1458-08_mutect	TCGA-44-4112-01A	TCGA-44-4112-10A	TCGA-44-4112	2da2e707-9b14-456f-8556-9c38bdaafc2d	Lung Adenocarcinoma	FALSE	TCGA-44-4112_FF_1
TCGA-44-4112-01A-01D-1458-08_TCGA-44-4112-10A-01D-A271-08_mutect	TCGA-44-4112-01A	TCGA-44-4112-10A	TCGA-44-4112	86890631-f703-43ea-a245-e75ad8be7f5f	Lung Adenocarcinoma	FALSE	TCGA-44-4112_FF_6
TCGA-44-4112-01A-01D-A271-08_TCGA-44-4112-10A-01D-1458-08_mutect	TCGA-44-4112-01A	TCGA-44-4112-10A	TCGA-44-4112	d4f577b3-8e61-45b4-ae8f-1f88b021f31d	Lung Adenocarcinoma	FALSE	TCGA-44-4112_FF_8
TCGA-44-4112-01A-01D-A271-08_TCGA-44-4112-10A-01D-A271-08_mutect	TCGA-44-4112-01A	TCGA-44-4112-10A	TCGA-44-4112	6eaa7c00-6be9-4914-ba98-92f4de06f249	Lung Adenocarcinoma	FALSE	TCGA-44-4112_FF_2
TCGA-44-4112-01A-22D-A27T-08_TCGA-44-4112-10A-01D-1458-08_mutect	TCGA-44-4112-01A	TCGA-44-4112-10A	TCGA-44-4112	7894afe7-b1c5-4ebe-9ebb-a0ade6a6b5b6	Lung Adenocarcinoma	FALSE	TCGA-44-4112_FF_3
TCGA-44-4112-01A-22D-A27T-08_TCGA-44-4112-10A-01D-A271-08_mutect	TCGA-44-4112-01A	TCGA-44-4112-10A	TCGA-44-4112	854bfa47-4316-4d27-803a-cdb577718ba1	Lung Adenocarcinoma	FALSE	TCGA-44-4112_FF_5
TCGA-44-4112-01A-31D-A27T-08_TCGA-44-4112-10A-01D-1458-08_mutect	TCGA-44-4112-01A	TCGA-44-4112-10A	TCGA-44-4112	d833f0ed-29d0-4790-b609-2531e9e78a86	Lung Adenocarcinoma	FALSE	TCGA-44-4112_FF_9
TCGA-44-4112-01A-31D-A27T-08_TCGA-44-4112-10A-01D-A271-08_mutect	TCGA-44-4112-01A	TCGA-44-4112-10A	TCGA-44-4112	793e2654-87ef-460c-b988-6c6625842f10	Lung Adenocarcinoma	FALSE	TCGA-44-4112_FF_4
TCGA-44-4112-01B-06D-A271-08_TCGA-44-4112-10A-01D-1458-08_mutect	TCGA-44-4112-10A	TCGA-44-4112-01B	TCGA-44-4112	d9bb7426-baaf-4263-a349-76b03bc7ef49	Lung Adenocarcinoma	TRUE	TCGA-44-4112_FFPE_1
TCGA-44-4112-01B-06D-A271-08_TCGA-44-4112-10A-01D-A271-08_mutect	TCGA-44-4112-10A	TCGA-44-4112-01B	TCGA-44-4112	dabb05ae-ff44-4e06-a320-5269d8c68eed	Lung Adenocarcinoma	TRUE	TCGA-44-4112_FFPE_2
TCGA-44-5645-01A-01D-1625-08_TCGA-44-5645-10A-01D-1625-08_mutect	TCGA-44-5645-10A	TCGA-44-5645-01A	TCGA-44-5645	0dcfad09-39c9-4bd3-b77d-b880cc2f0959	Lung Adenocarcinoma	FALSE	TCGA-44-5645_FF_1
TCGA-44-5645-01A-01D-1625-08_TCGA-44-5645-10A-01D-A271-08_mutect	TCGA-44-5645-10A	TCGA-44-5645-01A	TCGA-44-5645	57dc4f51-c77e-4068-8044-33a90e11e47f	Lung Adenocarcinoma	FALSE	TCGA-44-5645_FF_5
TCGA-44-5645-01A-01D-A271-08_TCGA-44-5645-10A-01D-1625-08_mutect	TCGA-44-5645-10A	TCGA-44-5645-01A	TCGA-44-5645	f97ffdaa-9045-4cc1-b512-a46e0293d8d9	Lung Adenocarcinoma	FALSE	TCGA-44-5645_FF_8
TCGA-44-5645-01A-01D-A271-08_TCGA-44-5645-10A-01D-A271-08_mutect	TCGA-44-5645-10A	TCGA-44-5645-01A	TCGA-44-5645	259096b7-1530-4ad9-a50e-cd1fa9f4f951	Lung Adenocarcinoma	FALSE	TCGA-44-5645_FF_3
TCGA-44-5645-01A-21D-A27T-08_TCGA-44-5645-10A-01D-1625-08_mutect	TCGA-44-5645-10A	TCGA-44-5645-01A	TCGA-44-5645	1c58f85f-64ac-4e95-93f7-c34dd1b139ab	Lung Adenocarcinoma	FALSE	TCGA-44-5645_FF_2
TCGA-44-5645-01A-21D-A27T-08_TCGA-44-5645-10A-01D-A271-08_mutect	TCGA-44-5645-10A	TCGA-44-5645-01A	TCGA-44-5645	d461d46b-01b3-425b-b241-d0256b5faada	Lung Adenocarcinoma	FALSE	TCGA-44-5645_FF_7
TCGA-44-5645-01A-51D-A27T-08_TCGA-44-5645-10A-01D-1625-08_mutect	TCGA-44-5645-10A	TCGA-44-5645-01A	TCGA-44-5645	487d579b-c35d-40ca-8b03-b4a41b0a4422	Lung Adenocarcinoma	FALSE	TCGA-44-5645_FF_4
TCGA-44-5645-01A-51D-A27T-08_TCGA-44-5645-10A-01D-A271-08_mutect	TCGA-44-5645-10A	TCGA-44-5645-01A	TCGA-44-5645	a0884d00-f376-40f7-8169-408d789405f6	Lung Adenocarcinoma	FALSE	TCGA-44-5645_FF_6
TCGA-44-5645-01B-04D-A271-08_TCGA-44-5645-10A-01D-1625-08_mutect	TCGA-44-5645-10A	TCGA-44-5645-01B	TCGA-44-5645	069108c3-e392-4da5-8225-243d85c739ec	Lung Adenocarcinoma	TRUE	TCGA-44-5645_FFPE_1
TCGA-44-5645-01B-04D-A271-08_TCGA-44-5645-10A-01D-A271-08_mutect	TCGA-44-5645-10A	TCGA-44-5645-01B	TCGA-44-5645	8ca64b88-dc50-4ef7-947a-49ee656a92f9	Lung Adenocarcinoma	TRUE	TCGA-44-5645_FFPE_2
TCGA-44-6146-01A-11D-1753-08_TCGA-44-6146-10A-01D-1753-08_mutect	TCGA-44-6146-01A	TCGA-44-6146-10A	TCGA-44-6146	11becd8c-6d52-49aa-8b8c-b63c69cf9590	Lung Adenocarcinoma	FALSE	TCGA-44-6146_FF_3
TCGA-44-6146-01A-11D-1753-08_TCGA-44-6146-10A-01D-A271-08_mutect	TCGA-44-6146-01A	TCGA-44-6146-10A	TCGA-44-6146	f74c70c6-74be-4552-bced-5f1097b555f7	Lung Adenocarcinoma	FALSE	TCGA-44-6146_FF_8
TCGA-44-6146-01A-11D-A271-08_TCGA-44-6146-10A-01D-1753-08_mutect	TCGA-44-6146-01A	TCGA-44-6146-10A	TCGA-44-6146	82871a7e-3141-4e82-b54d-9013c83daec1	Lung Adenocarcinoma	FALSE	TCGA-44-6146_FF_7
TCGA-44-6146-01A-11D-A271-08_TCGA-44-6146-10A-01D-A271-08_mutect	TCGA-44-6146-01A	TCGA-44-6146-10A	TCGA-44-6146	45154d62-6c98-435b-a72a-11ff271c0d6b	Lung Adenocarcinoma	FALSE	TCGA-44-6146_FF_4
TCGA-44-6146-01A-21D-A27T-08_TCGA-44-6146-10A-01D-1753-08_mutect	TCGA-44-6146-01A	TCGA-44-6146-10A	TCGA-44-6146	5c59cbf5-fd6d-491f-8244-ebb35dd217fa	Lung Adenocarcinoma	FALSE	TCGA-44-6146_FF_5
TCGA-44-6146-01A-21D-A27T-08_TCGA-44-6146-10A-01D-A271-08_mutect	TCGA-44-6146-01A	TCGA-44-6146-10A	TCGA-44-6146	06951c74-a5f6-4fb5-bd30-357362bc1372	Lung Adenocarcinoma	FALSE	TCGA-44-6146_FF_1
TCGA-44-6146-01A-31D-A27T-08_TCGA-44-6146-10A-01D-1753-08_mutect	TCGA-44-6146-01A	TCGA-44-6146-10A	TCGA-44-6146	65456253-6d46-44b7-97c5-b7f7d99beb4c	Lung Adenocarcinoma	FALSE	TCGA-44-6146_FF_6
TCGA-44-6146-01A-31D-A27T-08_TCGA-44-6146-10A-01D-A271-08_mutect	TCGA-44-6146-01A	TCGA-44-6146-10A	TCGA-44-6146	078c26d1-367d-49a5-bb89-218f4242535b	Lung Adenocarcinoma	FALSE	TCGA-44-6146_FF_2
TCGA-44-6146-01B-04D-A271-08_TCGA-44-6146-10A-01D-1753-08_mutect	TCGA-44-6146-10A	TCGA-44-6146-01B	TCGA-44-6146	cf1f5ad2-bc10-4021-a904-e190649ac4e9	Lung Adenocarcinoma	TRUE	TCGA-44-6146_FFPE_2
TCGA-44-6146-01B-04D-A271-08_TCGA-44-6146-10A-01D-A271-08_mutect	TCGA-44-6146-10A	TCGA-44-6146-01B	TCGA-44-6146	25e9d6ab-d5f8-4dd9-82ee-0a8dff2eb64e	Lung Adenocarcinoma	TRUE	TCGA-44-6146_FFPE_1
TCGA-44-6147-01A-11D-1753-08_TCGA-44-6147-10A-01D-1753-08_mutect	TCGA-44-6147-01A	TCGA-44-6147-10A	TCGA-44-6147	cfbac849-f3f0-4631-8ba8-cda1376865eb	Lung Adenocarcinoma	FALSE	TCGA-44-6147_FF_7
TCGA-44-6147-01A-11D-1753-08_TCGA-44-6147-10A-01D-A271-08_mutect	TCGA-44-6147-01A	TCGA-44-6147-10A	TCGA-44-6147	6221a9ee-a9e6-4854-920d-5e143c990f4c	Lung Adenocarcinoma	FALSE	TCGA-44-6147_FF_3
TCGA-44-6147-01A-11D-A271-08_TCGA-44-6147-10A-01D-1753-08_mutect	TCGA-44-6147-01A	TCGA-44-6147-10A	TCGA-44-6147	28e28895-488f-49f8-abe3-71fcefe2f0a1	Lung Adenocarcinoma	FALSE	TCGA-44-6147_FF_1
TCGA-44-6147-01A-11D-A271-08_TCGA-44-6147-10A-01D-A271-08_mutect	TCGA-44-6147-01A	TCGA-44-6147-10A	TCGA-44-6147	984a81ef-66c2-4f66-bdf0-cb5857d96f1f	Lung Adenocarcinoma	FALSE	TCGA-44-6147_FF_5
TCGA-44-6147-01A-21D-A27T-08_TCGA-44-6147-10A-01D-1753-08_mutect	TCGA-44-6147-01A	TCGA-44-6147-10A	TCGA-44-6147	e0df3cc5-1b22-4f23-8188-b0833889060c	Lung Adenocarcinoma	FALSE	TCGA-44-6147_FF_8
TCGA-44-6147-01A-21D-A27T-08_TCGA-44-6147-10A-01D-A271-08_mutect	TCGA-44-6147-01A	TCGA-44-6147-10A	TCGA-44-6147	6ac69292-ef84-4bcc-bad9-7b41a1d79eb2	Lung Adenocarcinoma	FALSE	TCGA-44-6147_FF_4
TCGA-44-6147-01A-31D-A27T-08_TCGA-44-6147-10A-01D-1753-08_mutect	TCGA-44-6147-01A	TCGA-44-6147-10A	TCGA-44-6147	cf5bc11d-3d73-4256-8ebf-d25b969e4f95	Lung Adenocarcinoma	FALSE	TCGA-44-6147_FF_6
TCGA-44-6147-01A-31D-A27T-08_TCGA-44-6147-10A-01D-A271-08_mutect	TCGA-44-6147-01A	TCGA-44-6147-10A	TCGA-44-6147	49f96826-55df-4d09-8051-c78ed5abd9ff	Lung Adenocarcinoma	FALSE	TCGA-44-6147_FF_2
TCGA-44-6147-01B-06D-A271-08_TCGA-44-6147-10A-01D-1753-08_mutect	TCGA-44-6147-10A	TCGA-44-6147-01B	TCGA-44-6147	478b1b98-8826-47e2-bf43-bb93e222ea6a	Lung Adenocarcinoma	TRUE	TCGA-44-6147_FFPE_1
TCGA-44-6147-01B-06D-A271-08_TCGA-44-6147-10A-01D-A271-08_mutect	TCGA-44-6147-10A	TCGA-44-6147-01B	TCGA-44-6147	bcc711f9-9126-42b1-a9a8-025ae7ae602a	Lung Adenocarcinoma	TRUE	TCGA-44-6147_FFPE_2
TCGA-44-6775-01A-11D-1855-08_TCGA-44-6775-10A-01D-1855-08_mutect	TCGA-44-6775-01A	TCGA-44-6775-10A	TCGA-44-6775	1a26b65d-0015-4d86-8f42-4dff144b52f7	Lung Adenocarcinoma	FALSE	TCGA-44-6775_FF_2
TCGA-44-6775-01A-11D-1855-08_TCGA-44-6775-10A-01D-A271-08_mutect	TCGA-44-6775-01A	TCGA-44-6775-10A	TCGA-44-6775	16da5693-475f-4454-8107-918abc6c3622	Lung Adenocarcinoma	FALSE	TCGA-44-6775_FF_1
TCGA-44-6775-01A-11D-A271-08_TCGA-44-6775-10A-01D-1855-08_mutect	TCGA-44-6775-01A	TCGA-44-6775-10A	TCGA-44-6775	7680b35b-072e-49bf-8b7c-c2f1aad6c4c8	Lung Adenocarcinoma	FALSE	TCGA-44-6775_FF_3
TCGA-44-6775-01A-11D-A271-08_TCGA-44-6775-10A-01D-A271-08_mutect	TCGA-44-6775-01A	TCGA-44-6775-10A	TCGA-44-6775	ea126fcb-be63-42bf-818e-ad18318cf90a	Lung Adenocarcinoma	FALSE	TCGA-44-6775_FF_7
TCGA-44-6775-01A-21D-A27T-08_TCGA-44-6775-10A-01D-1855-08_mutect	TCGA-44-6775-01A	TCGA-44-6775-10A	TCGA-44-6775	fe7194f4-2ef4-4680-9206-5d5cb5bef87a	Lung Adenocarcinoma	FALSE	TCGA-44-6775_FF_8
TCGA-44-6775-01A-21D-A27T-08_TCGA-44-6775-10A-01D-A271-08_mutect	TCGA-44-6775-01A	TCGA-44-6775-10A	TCGA-44-6775	ddd4bd4c-e5b6-4c03-963e-b0b3645626c8	Lung Adenocarcinoma	FALSE	TCGA-44-6775_FF_6
TCGA-44-6775-01A-31D-A27T-08_TCGA-44-6775-10A-01D-1855-08_mutect	TCGA-44-6775-01A	TCGA-44-6775-10A	TCGA-44-6775	9fa2e843-78e0-406d-bc65-9c107a146f35	Lung Adenocarcinoma	FALSE	TCGA-44-6775_FF_5
TCGA-44-6775-01A-31D-A27T-08_TCGA-44-6775-10A-01D-A271-08_mutect	TCGA-44-6775-01A	TCGA-44-6775-10A	TCGA-44-6775	79d92376-aa87-402c-8af3-42250b927842	Lung Adenocarcinoma	FALSE	TCGA-44-6775_FF_4
TCGA-44-6775-01C-02D-A271-08_TCGA-44-6775-10A-01D-1855-08_mutect	TCGA-44-6775-10A	TCGA-44-6775-01C	TCGA-44-6775	30624cbb-334c-4dd8-a4ef-4f54aec89ecc	Lung Adenocarcinoma	TRUE	TCGA-44-6775_FFPE_1
TCGA-44-6775-01C-02D-A271-08_TCGA-44-6775-10A-01D-A271-08_mutect	TCGA-44-6775-10A	TCGA-44-6775-01C	TCGA-44-6775	31d8b3e6-b173-4f17-8795-13fc57b99567	Lung Adenocarcinoma	TRUE	TCGA-44-6775_FFPE_2
TCGA-A6-2674-01A-02D-1953-10_TCGA-A6-2674-10A-01D-A270-10_mutect	TCGA-A6-2674-01A	TCGA-A6-2674-10A	TCGA-A6-2674	9d3d3cf7-bf46-4b37-aab7-129767bb06dc	Colon Adenocarcinoma	FALSE	TCGA-A6-2674_FF_2
TCGA-A6-2674-01A-02D-A270-10_TCGA-A6-2674-10A-01D-A270-10_mutect	TCGA-A6-2674-01A	TCGA-A6-2674-10A	TCGA-A6-2674	7e3b42c5-c1d9-4cc4-91e7-13a7047a9a75	Colon Adenocarcinoma	FALSE	TCGA-A6-2674_FF_1
TCGA-A6-2674-01B-04D-A270-10_TCGA-A6-2674-10A-01D-A270-10_mutect	TCGA-A6-2674-10A	TCGA-A6-2674-01B	TCGA-A6-2674	67dc8f40-82ce-4a86-a16e-afa9a1be2134	Colon Adenocarcinoma	TRUE	TCGA-A6-2674_FFPE_1
TCGA-A6-2677-01A-01D-A270-10_TCGA-A6-2677-10A-01D-A270-10_mutect	TCGA-A6-2677-01A	TCGA-A6-2677-10A	TCGA-A6-2677	72edef66-f68a-4ed6-87e3-719e1744be6a	Colon Adenocarcinoma	FALSE	TCGA-A6-2677_FF_1
TCGA-A6-2677-01B-02D-A270-10_TCGA-A6-2677-10A-01D-A270-10_mutect	TCGA-A6-2677-01B	TCGA-A6-2677-10A	TCGA-A6-2677	f55b2156-dbed-4210-86d3-1623ccb12a50	Colon Adenocarcinoma	TRUE	TCGA-A6-2677_FFPE_1
TCGA-A6-2684-01A-01D-A270-10_TCGA-A6-2684-10A-01D-2188-10_mutect	TCGA-A6-2684-01A	TCGA-A6-2684-10A	TCGA-A6-2684	680a62d1-23c6-4fe6-b891-69fddb3dec63	Colon Adenocarcinoma	FALSE	TCGA-A6-2684_FF_2
TCGA-A6-2684-01A-01D-A270-10_TCGA-A6-2684-10A-01D-A270-10_mutect	TCGA-A6-2684-01A	TCGA-A6-2684-10A	TCGA-A6-2684	1c695c0e-2b12-432b-b2c8-a54091bad11f	Colon Adenocarcinoma	FALSE	TCGA-A6-2684_FF_1
TCGA-A6-2684-01C-08D-A270-10_TCGA-A6-2684-10A-01D-2188-10_mutect	TCGA-A6-2684-01C	TCGA-A6-2684-10A	TCGA-A6-2684	49ce0762-2ab2-49de-b611-ded7efe00a21	Colon Adenocarcinoma	TRUE	TCGA-A6-2684_FFPE_1
TCGA-A6-2684-01C-08D-A270-10_TCGA-A6-2684-10A-01D-A270-10_mutect	TCGA-A6-2684-01C	TCGA-A6-2684-10A	TCGA-A6-2684	52c3ea1f-80df-4644-9761-8e963e353e31	Colon Adenocarcinoma	TRUE	TCGA-A6-2684_FFPE_2
TCGA-A6-3809-01A-01D-A270-10_TCGA-A6-3809-10A-01D-1459-10_mutect	TCGA-A6-3809-10A	TCGA-A6-3809-01A	TCGA-A6-3809	e0caaba8-360f-45b2-a137-1e51e64c4e36	Colon Adenocarcinoma	FALSE	TCGA-A6-3809_FF_2
TCGA-A6-3809-01A-01D-A270-10_TCGA-A6-3809-10A-01D-A270-10_mutect	TCGA-A6-3809-10A	TCGA-A6-3809-01A	TCGA-A6-3809	14117e35-70a1-4f28-9c9f-2db110bade52	Colon Adenocarcinoma	FALSE	TCGA-A6-3809_FF_1
TCGA-A6-3809-01B-04D-A270-10_TCGA-A6-3809-10A-01D-1459-10_mutect	TCGA-A6-3809-10A	TCGA-A6-3809-01B	TCGA-A6-3809	606fe3dc-c825-4710-8769-22a3c33d5bba	Colon Adenocarcinoma	TRUE	TCGA-A6-3809_FFPE_2
TCGA-A6-3809-01B-04D-A270-10_TCGA-A6-3809-10A-01D-A270-10_mutect	TCGA-A6-3809-10A	TCGA-A6-3809-01B	TCGA-A6-3809	3d6d3319-7f8b-414f-89de-624ea10f79d3	Colon Adenocarcinoma	TRUE	TCGA-A6-3809_FFPE_1
TCGA-A6-3810-01A-01D-A270-10_TCGA-A6-3810-10A-01D-1459-10_mutect	TCGA-A6-3810-10A	TCGA-A6-3810-01A	TCGA-A6-3810	300da1c8-790d-43e8-ae26-2e2f88c91d9e	Colon Adenocarcinoma	FALSE	TCGA-A6-3810_FF_1
TCGA-A6-3810-01A-01D-A270-10_TCGA-A6-3810-10A-01D-A270-10_mutect	TCGA-A6-3810-10A	TCGA-A6-3810-01A	TCGA-A6-3810	7bc0cb64-3d00-44d8-a0f2-d9682b8b6c71	Colon Adenocarcinoma	FALSE	TCGA-A6-3810_FF_2
TCGA-A6-3810-01B-04D-A270-10_TCGA-A6-3810-10A-01D-1459-10_mutect	TCGA-A6-3810-01B	TCGA-A6-3810-10A	TCGA-A6-3810	7484ef97-92bc-4dcb-97f5-b03866e13569	Colon Adenocarcinoma	TRUE	TCGA-A6-3810_FFPE_1
TCGA-A6-3810-01B-04D-A270-10_TCGA-A6-3810-10A-01D-A270-10_mutect	TCGA-A6-3810-01B	TCGA-A6-3810-10A	TCGA-A6-3810	a81b76aa-ebe2-443c-a36e-12c7e1e99b40	Colon Adenocarcinoma	TRUE	TCGA-A6-3810_FFPE_2
TCGA-A6-5656-01A-21D-1835-10_TCGA-A6-5656-10A-01D-1835-10_mutect	TCGA-A6-5656-10A	TCGA-A6-5656-01A	TCGA-A6-5656	23538c05-cf67-42bb-bd32-4072f0173fd2	Colon Adenocarcinoma	FALSE	TCGA-A6-5656_FF_1
TCGA-A6-5656-01A-21D-1835-10_TCGA-A6-5656-10A-01D-A270-10_mutect	TCGA-A6-5656-10A	TCGA-A6-5656-01A	TCGA-A6-5656	d24ad0f4-981c-4658-9e00-0c88259ff8fd	Colon Adenocarcinoma	FALSE	TCGA-A6-5656_FF_3
TCGA-A6-5656-01A-21D-A270-10_TCGA-A6-5656-10A-01D-1835-10_mutect	TCGA-A6-5656-10A	TCGA-A6-5656-01A	TCGA-A6-5656	afd394c6-f9d5-4cba-b0c8-8e3f2f45251c	Colon Adenocarcinoma	FALSE	TCGA-A6-5656_FF_2
TCGA-A6-5656-01A-21D-A270-10_TCGA-A6-5656-10A-01D-A270-10_mutect	TCGA-A6-5656-10A	TCGA-A6-5656-01A	TCGA-A6-5656	ed6010da-9af5-4c21-94c8-651b560359d6	Colon Adenocarcinoma	FALSE	TCGA-A6-5656_FF_4
TCGA-A6-5656-01B-02D-A270-10_TCGA-A6-5656-10A-01D-1835-10_mutect	TCGA-A6-5656-01B	TCGA-A6-5656-10A	TCGA-A6-5656	65f5cabd-4c7a-466d-8701-dea4a44d881d	Colon Adenocarcinoma	TRUE	TCGA-A6-5656_FFPE_1
TCGA-A6-5656-01B-02D-A270-10_TCGA-A6-5656-10A-01D-A270-10_mutect	TCGA-A6-5656-01B	TCGA-A6-5656-10A	TCGA-A6-5656	b6738974-c373-4008-89a9-48af8433b5ae	Colon Adenocarcinoma	TRUE	TCGA-A6-5656_FFPE_2
TCGA-A6-5659-01A-01D-1650-10_TCGA-A6-5659-10A-01D-1650-10_mutect	TCGA-A6-5659-10A	TCGA-A6-5659-01A	TCGA-A6-5659	0e2b3114-bdbb-487b-a5fc-8ac063ff24e0	Colon Adenocarcinoma	FALSE	TCGA-A6-5659_FF_2
TCGA-A6-5659-01A-01D-1650-10_TCGA-A6-5659-10A-01D-A270-10_mutect	TCGA-A6-5659-10A	TCGA-A6-5659-01A	TCGA-A6-5659	0ab0f031-820a-4d15-8a8e-157f7b2a1dfd	Colon Adenocarcinoma	FALSE	TCGA-A6-5659_FF_1
TCGA-A6-5659-01A-01D-A270-10_TCGA-A6-5659-10A-01D-1650-10_mutect	TCGA-A6-5659-10A	TCGA-A6-5659-01A	TCGA-A6-5659	baa861d1-36bc-4519-90c7-998e4b981c12	Colon Adenocarcinoma	FALSE	TCGA-A6-5659_FF_3
TCGA-A6-5659-01A-01D-A270-10_TCGA-A6-5659-10A-01D-A270-10_mutect	TCGA-A6-5659-10A	TCGA-A6-5659-01A	TCGA-A6-5659	ef55f273-e53b-4022-99ac-55155d544c11	Colon Adenocarcinoma	FALSE	TCGA-A6-5659_FF_4
TCGA-A6-5659-01B-04D-A270-10_TCGA-A6-5659-10A-01D-1650-10_mutect	TCGA-A6-5659-10A	TCGA-A6-5659-01B	TCGA-A6-5659	9ac7e418-8c0a-4526-a652-03e83c031c44	Colon Adenocarcinoma	TRUE	TCGA-A6-5659_FFPE_2
TCGA-A6-5659-01B-04D-A270-10_TCGA-A6-5659-10A-01D-A270-10_mutect	TCGA-A6-5659-10A	TCGA-A6-5659-01B	TCGA-A6-5659	26cd1e80-ba62-43b4-a764-ed5fee7029b1	Colon Adenocarcinoma	TRUE	TCGA-A6-5659_FFPE_1
TCGA-A6-5665-01A-01D-1650-10_TCGA-A6-5665-10A-01D-1650-10_mutect	TCGA-A6-5665-10A	TCGA-A6-5665-01A	TCGA-A6-5665	550bf20c-ef33-4d48-8365-3a1c2299c240	Colon Adenocarcinoma	FALSE	TCGA-A6-5665_FF_1
TCGA-A6-6650-01A-11D-1771-10_TCGA-A6-6650-10A-01D-1771-10_mutect	TCGA-A6-6650-10A	TCGA-A6-6650-01A	TCGA-A6-6650	8a0b3eeb-dcf6-47aa-a833-8b1f2cd0c300	Colon Adenocarcinoma	FALSE	TCGA-A6-6650_FF_3
TCGA-A6-6650-01A-11D-1771-10_TCGA-A6-6650-10A-01D-A270-10_mutect	TCGA-A6-6650-10A	TCGA-A6-6650-01A	TCGA-A6-6650	53b92997-5c5c-48cb-835a-e6da06c30648	Colon Adenocarcinoma	FALSE	TCGA-A6-6650_FF_2
TCGA-A6-6650-01A-11D-A270-10_TCGA-A6-6650-10A-01D-1771-10_mutect	TCGA-A6-6650-10A	TCGA-A6-6650-01A	TCGA-A6-6650	8ad22921-063e-46a2-93a4-c81134b3c3b8	Colon Adenocarcinoma	FALSE	TCGA-A6-6650_FF_4
TCGA-A6-6650-01A-11D-A270-10_TCGA-A6-6650-10A-01D-A270-10_mutect	TCGA-A6-6650-10A	TCGA-A6-6650-01A	TCGA-A6-6650	1b846a97-6b2b-49e3-b3f0-fd168c2793d5	Colon Adenocarcinoma	FALSE	TCGA-A6-6650_FF_1
TCGA-A6-6650-01B-02D-A270-10_TCGA-A6-6650-10A-01D-1771-10_mutect	TCGA-A6-6650-10A	TCGA-A6-6650-01B	TCGA-A6-6650	e185d16f-1bf4-4376-988b-0c28223edae7	Colon Adenocarcinoma	TRUE	TCGA-A6-6650_FFPE_2
TCGA-A6-6650-01B-02D-A270-10_TCGA-A6-6650-10A-01D-A270-10_mutect	TCGA-A6-6650-10A	TCGA-A6-6650-01B	TCGA-A6-6650	a82846b3-c3df-443e-b9e6-836380fa60e3	Colon Adenocarcinoma	TRUE	TCGA-A6-6650_FFPE_1
TCGA-A6-6780-01A-11D-1835-10_TCGA-A6-6780-10A-01D-1835-10_mutect	TCGA-A6-6780-10A	TCGA-A6-6780-01A	TCGA-A6-6780	06f5e4a3-4850-4472-aa3c-5e9346662ca7	Colon Adenocarcinoma	FALSE	TCGA-A6-6780_FF_1
TCGA-A6-6780-01A-11D-1835-10_TCGA-A6-6780-10A-01D-A270-10_mutect	TCGA-A6-6780-10A	TCGA-A6-6780-01A	TCGA-A6-6780	2dcf6b3f-6517-4c4a-8ba0-d49f6a97eb28	Colon Adenocarcinoma	FALSE	TCGA-A6-6780_FF_3
TCGA-A6-6780-01A-11D-A270-10_TCGA-A6-6780-10A-01D-1835-10_mutect	TCGA-A6-6780-10A	TCGA-A6-6780-01A	TCGA-A6-6780	4da81cc3-d8c3-4ddd-b7f7-bd8034a181cb	Colon Adenocarcinoma	FALSE	TCGA-A6-6780_FF_4
TCGA-A6-6780-01A-11D-A270-10_TCGA-A6-6780-10A-01D-A270-10_mutect	TCGA-A6-6780-10A	TCGA-A6-6780-01A	TCGA-A6-6780	22b8baf9-ea60-4ade-8f96-01647046aa9b	Colon Adenocarcinoma	FALSE	TCGA-A6-6780_FF_2
TCGA-A6-6780-01B-04D-A270-10_TCGA-A6-6780-10A-01D-1835-10_mutect	TCGA-A6-6780-10A	TCGA-A6-6780-01B	TCGA-A6-6780	432841b0-9e84-44a7-96b4-391577f1da1c	Colon Adenocarcinoma	TRUE	TCGA-A6-6780_FFPE_1
TCGA-A6-6780-01B-04D-A270-10_TCGA-A6-6780-10A-01D-A270-10_mutect	TCGA-A6-6780-10A	TCGA-A6-6780-01B	TCGA-A6-6780	f5ed3dd8-3425-41a5-8329-52ed915c9a08	Colon Adenocarcinoma	TRUE	TCGA-A6-6780_FFPE_2
TCGA-A6-6781-01A-22D-1924-10_TCGA-A6-6781-10A-01D-1924-10_mutect	TCGA-A6-6781-10A	TCGA-A6-6781-01A	TCGA-A6-6781	70c82c8b-a02a-4f4c-b195-39b3011f73c5	Colon Adenocarcinoma	FALSE	TCGA-A6-6781_FF_3
TCGA-A6-6781-01A-22D-1924-10_TCGA-A6-6781-10A-01D-A270-10_mutect	TCGA-A6-6781-10A	TCGA-A6-6781-01A	TCGA-A6-6781	36584daa-57d7-401f-9cca-0b68c20678fd	Colon Adenocarcinoma	FALSE	TCGA-A6-6781_FF_2
TCGA-A6-6781-01A-22D-A270-10_TCGA-A6-6781-10A-01D-1924-10_mutect	TCGA-A6-6781-10A	TCGA-A6-6781-01A	TCGA-A6-6781	82f93b62-1714-4574-8f4a-a7fc86ed725f	Colon Adenocarcinoma	FALSE	TCGA-A6-6781_FF_4
TCGA-A6-6781-01A-22D-A270-10_TCGA-A6-6781-10A-01D-A270-10_mutect	TCGA-A6-6781-10A	TCGA-A6-6781-01A	TCGA-A6-6781	2aaead99-3830-4b9c-9ea4-2e57bc4b9d1a	Colon Adenocarcinoma	FALSE	TCGA-A6-6781_FF_1
TCGA-A6-6781-01B-06D-A270-10_TCGA-A6-6781-10A-01D-1924-10_mutect	TCGA-A6-6781-10A	TCGA-A6-6781-01B	TCGA-A6-6781	3620d21a-e5b9-4857-ba93-76b506757baf	Colon Adenocarcinoma	TRUE	TCGA-A6-6781_FFPE_1
TCGA-A6-6781-01B-06D-A270-10_TCGA-A6-6781-10A-01D-A270-10_mutect	TCGA-A6-6781-10A	TCGA-A6-6781-01B	TCGA-A6-6781	dd698acb-358d-43a1-aa4a-cc52a14ca211	Colon Adenocarcinoma	TRUE	TCGA-A6-6781_FFPE_2
TCGA-A7-A0DB-01A-11D-A272-09_TCGA-A7-A0DB-10A-02D-A272-09_mutect	TCGA-A7-A0DB-10A	TCGA-A7-A0DB-01A	TCGA-A7-A0DB	eb69dc7d-8544-4ebe-b257-5d1b9f4a25ec	Breast Invasive Carcinoma	FALSE	TCGA-A7-A0DB_FF_2
TCGA-A7-A0DB-01A-11W-A019-09_TCGA-A7-A0DB-10A-01W-A021-09_mutect	TCGA-A7-A0DB-10A	TCGA-A7-A0DB-01A	TCGA-A7-A0DB	5b41297b-fce4-42a3-8086-c3a76177e07c	Breast Invasive Carcinoma	FALSE	TCGA-A7-A0DB_FF_1
TCGA-A7-A0DB-01C-02D-A272-09_TCGA-A7-A0DB-10A-02D-A272-09_mutect	TCGA-A7-A0DB-01C	TCGA-A7-A0DB-10A	TCGA-A7-A0DB	f6ffc6cb-f473-42ed-9e67-a991654915b0	Breast Invasive Carcinoma	TRUE	TCGA-A7-A0DB_FFPE_1
TCGA-A7-A13D-01A-13D-A12Q-09_TCGA-A7-A13D-10A-02D-A12Q-09_mutect	TCGA-A7-A13D-01A	TCGA-A7-A13D-10A	TCGA-A7-A13D	60a9dfc3-63b3-4722-942f-078c00df49ea	Breast Invasive Carcinoma	FALSE	TCGA-A7-A13D_FF_2
TCGA-A7-A13D-01A-13D-A12Q-09_TCGA-A7-A13D-10A-02D-A272-09_mutect	TCGA-A7-A13D-01A	TCGA-A7-A13D-10A	TCGA-A7-A13D	16df8d3c-e83a-4cf9-a74f-58d81edf27ce	Breast Invasive Carcinoma	FALSE	TCGA-A7-A13D_FF_1
TCGA-A7-A13D-01A-13D-A272-09_TCGA-A7-A13D-10A-02D-A12Q-09_mutect	TCGA-A7-A13D-01A	TCGA-A7-A13D-10A	TCGA-A7-A13D	ffb6d454-7914-41dc-bb05-5d0f0941a55a	Breast Invasive Carcinoma	FALSE	TCGA-A7-A13D_FF_4
TCGA-A7-A13D-01A-13D-A272-09_TCGA-A7-A13D-10A-02D-A272-09_mutect	TCGA-A7-A13D-01A	TCGA-A7-A13D-10A	TCGA-A7-A13D	7a526ef4-fc28-4439-8d1b-4b0fac80d693	Breast Invasive Carcinoma	FALSE	TCGA-A7-A13D_FF_3
TCGA-A7-A13D-01B-04D-A272-09_TCGA-A7-A13D-10A-02D-A12Q-09_mutect	TCGA-A7-A13D-10A	TCGA-A7-A13D-01B	TCGA-A7-A13D	517dbbc7-cb6c-4311-9bb3-0c2df1c7f5bd	Breast Invasive Carcinoma	TRUE	TCGA-A7-A13D_FFPE_1
TCGA-A7-A13D-01B-04D-A272-09_TCGA-A7-A13D-10A-02D-A272-09_mutect	TCGA-A7-A13D-10A	TCGA-A7-A13D-01B	TCGA-A7-A13D	e9f98455-0ea2-473a-9a13-fe80e2d6d3b5	Breast Invasive Carcinoma	TRUE	TCGA-A7-A13D_FFPE_2
TCGA-A7-A13E-01A-11D-A12Q-09_TCGA-A7-A13E-10A-01D-A12Q-09_mutect	TCGA-A7-A13E-01A	TCGA-A7-A13E-10A	TCGA-A7-A13E	3a8d3853-7028-4ec8-a114-836bce82ac19	Breast Invasive Carcinoma	FALSE	TCGA-A7-A13E_FF_2
TCGA-A7-A13E-01A-11D-A12Q-09_TCGA-A7-A13E-10A-02D-A272-09_mutect	TCGA-A7-A13E-01A	TCGA-A7-A13E-10A	TCGA-A7-A13E	ff7b0ec7-a713-41f6-bf99-0413516cbae5	Breast Invasive Carcinoma	FALSE	TCGA-A7-A13E_FF_4
TCGA-A7-A13E-01A-11D-A272-09_TCGA-A7-A13E-10A-01D-A12Q-09_mutect	TCGA-A7-A13E-01A	TCGA-A7-A13E-10A	TCGA-A7-A13E	15ee0fc6-13d2-447f-83e9-33a9f9c2dc41	Breast Invasive Carcinoma	FALSE	TCGA-A7-A13E_FF_1
TCGA-A7-A13E-01A-11D-A272-09_TCGA-A7-A13E-10A-02D-A272-09_mutect	TCGA-A7-A13E-01A	TCGA-A7-A13E-10A	TCGA-A7-A13E	d09b1cbb-a4b6-48cd-9709-dba130e338e6	Breast Invasive Carcinoma	FALSE	TCGA-A7-A13E_FF_3
TCGA-A7-A13E-01B-06D-A272-09_TCGA-A7-A13E-10A-01D-A12Q-09_mutect	TCGA-A7-A13E-01B	TCGA-A7-A13E-10A	TCGA-A7-A13E	9cde587b-6509-44da-9acd-0e9a401a4c44	Breast Invasive Carcinoma	TRUE	TCGA-A7-A13E_FFPE_2
TCGA-A7-A13E-01B-06D-A272-09_TCGA-A7-A13E-10A-02D-A272-09_mutect	TCGA-A7-A13E-01B	TCGA-A7-A13E-10A	TCGA-A7-A13E	0815b61e-3e31-44b8-b25d-f2ee96d1a2c3	Breast Invasive Carcinoma	TRUE	TCGA-A7-A13E_FFPE_1
TCGA-A7-A13G-01A-11D-A13L-09_TCGA-A7-A13G-11A-51D-A13O-09_mutect	TCGA-A7-A13G-11A	TCGA-A7-A13G-01A	TCGA-A7-A13G	0fc92032-7567-46dc-bfce-e2d1ebf0b3ca	Breast Invasive Carcinoma	FALSE	TCGA-A7-A13G_FF_1
TCGA-A7-A13G-01B-04D-A22N-09_TCGA-A7-A13G-11A-51D-A13O-09_mutect	TCGA-A7-A13G-11A	TCGA-A7-A13G-01B	TCGA-A7-A13G	ae8e5b2b-f3eb-4e56-8847-5afe8d44a98b	Breast Invasive Carcinoma	TRUE	TCGA-A7-A13G_FFPE_1
TCGA-A7-A26E-01A-11D-A167-09_TCGA-A7-A26E-10A-01D-A167-09_mutect	TCGA-A7-A26E-01A	TCGA-A7-A26E-10A	TCGA-A7-A26E	b78da977-c9b9-4817-aabe-e5da6a0f9389	Breast Invasive Carcinoma	FALSE	TCGA-A7-A26E_FF_4
TCGA-A7-A26E-01A-11D-A167-09_TCGA-A7-A26E-10A-01D-A272-09_mutect	TCGA-A7-A26E-01A	TCGA-A7-A26E-10A	TCGA-A7-A26E	54c238e9-f9d7-4804-8b85-661bad77f0fa	Breast Invasive Carcinoma	FALSE	TCGA-A7-A26E_FF_2
TCGA-A7-A26E-01A-11D-A272-09_TCGA-A7-A26E-10A-01D-A167-09_mutect	TCGA-A7-A26E-01A	TCGA-A7-A26E-10A	TCGA-A7-A26E	0d278c5f-8f8f-4c1d-8198-743626087b24	Breast Invasive Carcinoma	FALSE	TCGA-A7-A26E_FF_1
TCGA-A7-A26E-01A-11D-A272-09_TCGA-A7-A26E-10A-01D-A272-09_mutect	TCGA-A7-A26E-01A	TCGA-A7-A26E-10A	TCGA-A7-A26E	ae099563-512c-4b20-bc9c-740b915ad00f	Breast Invasive Carcinoma	FALSE	TCGA-A7-A26E_FF_3
TCGA-A7-A26E-01B-06D-A272-09_TCGA-A7-A26E-10A-01D-A167-09_mutect	TCGA-A7-A26E-10A	TCGA-A7-A26E-01B	TCGA-A7-A26E	39329506-f3bf-4af7-9372-01a2f0ea9499	Breast Invasive Carcinoma	TRUE	TCGA-A7-A26E_FFPE_1
TCGA-A7-A26E-01B-06D-A272-09_TCGA-A7-A26E-10A-01D-A272-09_mutect	TCGA-A7-A26E-10A	TCGA-A7-A26E-01B	TCGA-A7-A26E	93eca453-294b-4400-8b41-c4455ddc7e45	Breast Invasive Carcinoma	TRUE	TCGA-A7-A26E_FFPE_2
TCGA-A7-A26F-01A-21D-A167-09_TCGA-A7-A26F-10A-01D-A167-09_mutect	TCGA-A7-A26F-01A	TCGA-A7-A26F-10A	TCGA-A7-A26F	b3320ef0-f600-4d98-a8b5-6525d665d2e2	Breast Invasive Carcinoma	FALSE	TCGA-A7-A26F_FF_1
TCGA-A7-A26F-01B-04D-A22N-09_TCGA-A7-A26F-10A-01D-A167-09_mutect	TCGA-A7-A26F-01B	TCGA-A7-A26F-10A	TCGA-A7-A26F	d68761a5-54a7-439c-94d2-44cfc901d911	Breast Invasive Carcinoma	TRUE	TCGA-A7-A26F_FFPE_1
TCGA-A7-A26I-01A-11D-A167-09_TCGA-A7-A26I-10A-01D-A167-09_mutect	TCGA-A7-A26I-01A	TCGA-A7-A26I-10A	TCGA-A7-A26I	6ebf394d-a6ce-437a-8421-2065814179dd	Breast Invasive Carcinoma	FALSE	TCGA-A7-A26I_FF_1
TCGA-A7-A26I-01B-06D-A22N-09_TCGA-A7-A26I-10A-01D-A167-09_mutect	TCGA-A7-A26I-10A	TCGA-A7-A26I-01B	TCGA-A7-A26I	d28fcc01-f192-443d-aa5e-70b648d00369	Breast Invasive Carcinoma	TRUE	TCGA-A7-A26I_FFPE_1
TCGA-A7-A26J-01A-11D-A167-09_TCGA-A7-A26J-10A-01D-A167-09_mutect	TCGA-A7-A26J-01A	TCGA-A7-A26J-10A	TCGA-A7-A26J	4ce6f885-c45a-4db2-97b7-0e2fa9f29427	Breast Invasive Carcinoma	FALSE	TCGA-A7-A26J_FF_1
TCGA-A7-A26J-01A-11D-A167-09_TCGA-A7-A26J-10A-01D-A272-09_mutect	TCGA-A7-A26J-01A	TCGA-A7-A26J-10A	TCGA-A7-A26J	d83724c1-f7bd-4ab2-87f2-02f3ed0ecddc	Breast Invasive Carcinoma	FALSE	TCGA-A7-A26J_FF_4
TCGA-A7-A26J-01A-11D-A272-09_TCGA-A7-A26J-10A-01D-A167-09_mutect	TCGA-A7-A26J-01A	TCGA-A7-A26J-10A	TCGA-A7-A26J	cd8a21b7-7e9d-453d-9669-3d61b75931f0	Breast Invasive Carcinoma	FALSE	TCGA-A7-A26J_FF_2
TCGA-A7-A26J-01A-11D-A272-09_TCGA-A7-A26J-10A-01D-A272-09_mutect	TCGA-A7-A26J-01A	TCGA-A7-A26J-10A	TCGA-A7-A26J	d363e095-d351-4243-a10d-ca7b6910a93e	Breast Invasive Carcinoma	FALSE	TCGA-A7-A26J_FF_3
TCGA-A7-A26J-01B-02D-A272-09_TCGA-A7-A26J-10A-01D-A167-09_mutect	TCGA-A7-A26J-01B	TCGA-A7-A26J-10A	TCGA-A7-A26J	7d024880-8859-4521-b57e-f56d6fe9d88a	Breast Invasive Carcinoma	TRUE	TCGA-A7-A26J_FFPE_1
TCGA-A7-A26J-01B-02D-A272-09_TCGA-A7-A26J-10A-01D-A272-09_mutect	TCGA-A7-A26J-01B	TCGA-A7-A26J-10A	TCGA-A7-A26J	a3c4f011-f244-4071-a7f3-399b4cecceb1	Breast Invasive Carcinoma	TRUE	TCGA-A7-A26J_FFPE_2
TCGA-AC-A2QH-01A-11D-A18P-09_TCGA-AC-A2QH-10A-01D-A18P-09_mutect	TCGA-AC-A2QH-10A	TCGA-AC-A2QH-01A	TCGA-AC-A2QH	b7d1fdc8-2b42-43e3-b3d2-33a9103104a4	Breast Invasive Carcinoma	FALSE	TCGA-AC-A2QH_FF_1
TCGA-AC-A2QH-01B-04D-A22N-09_TCGA-AC-A2QH-10A-01D-A18P-09_mutect	TCGA-AC-A2QH-01B	TCGA-AC-A2QH-10A	TCGA-AC-A2QH	5e721480-ba9f-4eff-ac8a-a76968266155	Breast Invasive Carcinoma	TRUE	TCGA-AC-A2QH_FFPE_1
TCGA-AC-A3OD-01A-11D-A21Q-09_TCGA-AC-A3OD-10A-01D-A21Q-09_mutect	TCGA-AC-A3OD-10A	TCGA-AC-A3OD-01A	TCGA-AC-A3OD	07029d7f-13bb-4a38-9f88-e5b599ea3a45	Breast Invasive Carcinoma	FALSE	TCGA-AC-A3OD_FF_1
TCGA-AC-A3OD-01B-06D-A22N-09_TCGA-AC-A3OD-10A-01D-A21Q-09_mutect	TCGA-AC-A3OD-10A	TCGA-AC-A3OD-01B	TCGA-AC-A3OD	b63a9c22-20d2-4c39-b4dc-c787d3d4baa5	Breast Invasive Carcinoma	TRUE	TCGA-AC-A3OD_FFPE_1
TCGA-AC-A3QQ-01A-11D-A228-09_TCGA-AC-A3QQ-10A-01D-A22A-09_mutect	TCGA-AC-A3QQ-01A	TCGA-AC-A3QQ-10A	TCGA-AC-A3QQ	40c19640-0889-4ad3-b40c-d2f572a4042e	Breast Invasive Carcinoma	FALSE	TCGA-AC-A3QQ_FF_1
TCGA-AC-A3QQ-01B-06D-A22N-09_TCGA-AC-A3QQ-10A-01D-A22A-09_mutect	TCGA-AC-A3QQ-01B	TCGA-AC-A3QQ-10A	TCGA-AC-A3QQ	2c3f9bee-2ada-4bfc-8d21-2d43d3936c17	Breast Invasive Carcinoma	TRUE	TCGA-AC-A3QQ_FFPE_1
TCGA-B2-5633-01A-01D-1534-10_TCGA-B2-5633-10A-01D-1535-10_mutect	TCGA-B2-5633-01A	TCGA-B2-5633-10A	TCGA-B2-5633	ea49e049-8b75-4f12-95a7-c3c8faf56be4	Kidney Renal Clear Cell Carcinoma	FALSE	TCGA-B2-5633_FF_4
TCGA-B2-5633-01A-01D-1534-10_TCGA-B2-5633-10A-01D-A270-10_mutect	TCGA-B2-5633-01A	TCGA-B2-5633-10A	TCGA-B2-5633	5f8306e5-5466-4145-ae83-c15d5701f883	Kidney Renal Clear Cell Carcinoma	FALSE	TCGA-B2-5633_FF_2
TCGA-B2-5633-01A-01D-A270-10_TCGA-B2-5633-10A-01D-1535-10_mutect	TCGA-B2-5633-01A	TCGA-B2-5633-10A	TCGA-B2-5633	389896ec-4727-4f43-8ec5-1cd5a2cf82d2	Kidney Renal Clear Cell Carcinoma	FALSE	TCGA-B2-5633_FF_1
TCGA-B2-5633-01A-01D-A270-10_TCGA-B2-5633-10A-01D-A270-10_mutect	TCGA-B2-5633-01A	TCGA-B2-5633-10A	TCGA-B2-5633	7f660561-a167-4fd3-940d-7bd1c584fa0d	Kidney Renal Clear Cell Carcinoma	FALSE	TCGA-B2-5633_FF_3
TCGA-B2-5633-01B-04D-A270-10_TCGA-B2-5633-10A-01D-1535-10_mutect	TCGA-B2-5633-01B	TCGA-B2-5633-10A	TCGA-B2-5633	5f3ab482-e452-4662-9448-35ff691ec0ef	Kidney Renal Clear Cell Carcinoma	TRUE	TCGA-B2-5633_FFPE_2
TCGA-B2-5633-01B-04D-A270-10_TCGA-B2-5633-10A-01D-A270-10_mutect	TCGA-B2-5633-01B	TCGA-B2-5633-10A	TCGA-B2-5633	35d40095-b326-47d1-9c4e-ee665dc0ceda	Kidney Renal Clear Cell Carcinoma	TRUE	TCGA-B2-5633_FFPE_1
TCGA-B2-5635-01A-01D-1534-10_TCGA-B2-5635-10A-01D-1535-10_mutect	TCGA-B2-5635-10A	TCGA-B2-5635-01A	TCGA-B2-5635	cf487b2a-ba11-4899-9dea-fdf9585826ca	Kidney Renal Clear Cell Carcinoma	FALSE	TCGA-B2-5635_FF_3
TCGA-B2-5635-01A-01D-1534-10_TCGA-B2-5635-10A-01D-A270-10_mutect	TCGA-B2-5635-10A	TCGA-B2-5635-01A	TCGA-B2-5635	5cb23188-77c3-42de-8027-2cb29946fa4b	Kidney Renal Clear Cell Carcinoma	FALSE	TCGA-B2-5635_FF_2
TCGA-B2-5635-01A-01D-A270-10_TCGA-B2-5635-10A-01D-1535-10_mutect	TCGA-B2-5635-10A	TCGA-B2-5635-01A	TCGA-B2-5635	fe6a03b4-a283-45e0-b0a1-4c9c1e78c871	Kidney Renal Clear Cell Carcinoma	FALSE	TCGA-B2-5635_FF_4
TCGA-B2-5635-01A-01D-A270-10_TCGA-B2-5635-10A-01D-A270-10_mutect	TCGA-B2-5635-10A	TCGA-B2-5635-01A	TCGA-B2-5635	5c57d696-c6bb-465b-b9e3-29138716fe3f	Kidney Renal Clear Cell Carcinoma	FALSE	TCGA-B2-5635_FF_1
TCGA-B2-5635-01B-04D-A270-10_TCGA-B2-5635-10A-01D-1535-10_mutect	TCGA-B2-5635-10A	TCGA-B2-5635-01B	TCGA-B2-5635	d6709617-6bc4-46c2-815b-b7e3e2c07266	Kidney Renal Clear Cell Carcinoma	TRUE	TCGA-B2-5635_FFPE_2
TCGA-B2-5635-01B-04D-A270-10_TCGA-B2-5635-10A-01D-A270-10_mutect	TCGA-B2-5635-10A	TCGA-B2-5635-01B	TCGA-B2-5635	2f4baa03-b9c3-4580-b210-86bc6b9dbe5a	Kidney Renal Clear Cell Carcinoma	TRUE	TCGA-B2-5635_FFPE_1
TCGA-BK-A0CA-01A-21D-A122-09_TCGA-BK-A0CA-10A-01D-A122-09_mutect	TCGA-BK-A0CA-10A	TCGA-BK-A0CA-01A	TCGA-BK-A0CA	6e9b4015-e243-4b76-b8b0-a53cd8d67675	Uterine Corpus Endometrial Carcinoma	FALSE	TCGA-BK-A0CA_FF_2
TCGA-BK-A0CA-01A-21D-A122-09_TCGA-BK-A0CA-10A-02D-A272-09_mutect	TCGA-BK-A0CA-10A	TCGA-BK-A0CA-01A	TCGA-BK-A0CA	bae9f4a5-eebc-4c38-805a-98f810c8d8e0	Uterine Corpus Endometrial Carcinoma	FALSE	TCGA-BK-A0CA_FF_4
TCGA-BK-A0CA-01A-21D-A272-09_TCGA-BK-A0CA-10A-01D-A122-09_mutect	TCGA-BK-A0CA-10A	TCGA-BK-A0CA-01A	TCGA-BK-A0CA	44245f75-1f4b-4d9e-8e7d-17e4560f6928	Uterine Corpus Endometrial Carcinoma	FALSE	TCGA-BK-A0CA_FF_1
TCGA-BK-A0CA-01A-21D-A272-09_TCGA-BK-A0CA-10A-02D-A272-09_mutect	TCGA-BK-A0CA-10A	TCGA-BK-A0CA-01A	TCGA-BK-A0CA	97c51317-a3e4-4d8f-9ac6-faf383bc6a6a	Uterine Corpus Endometrial Carcinoma	FALSE	TCGA-BK-A0CA_FF_3
TCGA-BK-A0CA-01B-02D-A272-09_TCGA-BK-A0CA-10A-01D-A122-09_mutect	TCGA-BK-A0CA-01B	TCGA-BK-A0CA-10A	TCGA-BK-A0CA	b18a50bd-eef3-42a7-ba27-13bc041689cd	Uterine Corpus Endometrial Carcinoma	TRUE	TCGA-BK-A0CA_FFPE_1
TCGA-BK-A0CA-01B-02D-A272-09_TCGA-BK-A0CA-10A-02D-A272-09_mutect	TCGA-BK-A0CA-01B	TCGA-BK-A0CA-10A	TCGA-BK-A0CA	d4865d8a-9bc9-4c6d-903f-d19e4642c62f	Uterine Corpus Endometrial Carcinoma	TRUE	TCGA-BK-A0CA_FFPE_2
TCGA-BK-A0CC-01A-21D-A272-09_TCGA-BK-A0CC-10A-02D-A272-09_mutect	TCGA-BK-A0CC-10A	TCGA-BK-A0CC-01A	TCGA-BK-A0CC	c8dffcad-50b9-439d-8338-70b22fc20b7a	Uterine Corpus Endometrial Carcinoma	FALSE	TCGA-BK-A0CC_FF_1
TCGA-BK-A0CC-01A-21W-A027-09_TCGA-BK-A0CC-10A-01W-A027-09_mutect	TCGA-BK-A0CC-10A	TCGA-BK-A0CC-01A	TCGA-BK-A0CC	df15a9ad-cce7-4014-ad13-98ca25f6471a	Uterine Corpus Endometrial Carcinoma	FALSE	TCGA-BK-A0CC_FF_2
TCGA-BK-A0CC-01B-04D-A272-09_TCGA-BK-A0CC-10A-02D-A272-09_mutect	TCGA-BK-A0CC-10A	TCGA-BK-A0CC-01B	TCGA-BK-A0CC	e4b0e15c-9673-4734-ae5e-59305ee2831e	Uterine Corpus Endometrial Carcinoma	TRUE	TCGA-BK-A0CC_FFPE_1
TCGA-BK-A139-01A-11D-A122-09_TCGA-BK-A139-10A-01D-A122-09_mutect	TCGA-BK-A139-10A	TCGA-BK-A139-01A	TCGA-BK-A139	770fd9f8-e6a8-4673-812c-62efe8a62adc	Uterine Corpus Endometrial Carcinoma	FALSE	TCGA-BK-A139_FF_2
TCGA-BK-A139-01A-11D-A122-09_TCGA-BK-A139-10A-01D-A272-09_mutect	TCGA-BK-A139-10A	TCGA-BK-A139-01A	TCGA-BK-A139	514056c2-ba5c-428f-816c-0c97c298836c	Uterine Corpus Endometrial Carcinoma	FALSE	TCGA-BK-A139_FF_1
TCGA-BK-A139-01A-11D-A272-09_TCGA-BK-A139-10A-01D-A122-09_mutect	TCGA-BK-A139-10A	TCGA-BK-A139-01A	TCGA-BK-A139	d9275f60-26a6-46df-8810-38db10f73253	Uterine Corpus Endometrial Carcinoma	FALSE	TCGA-BK-A139_FF_4
TCGA-BK-A139-01A-11D-A272-09_TCGA-BK-A139-10A-01D-A272-09_mutect	TCGA-BK-A139-10A	TCGA-BK-A139-01A	TCGA-BK-A139	bff140ba-936c-46ce-8c17-c68fe47876f1	Uterine Corpus Endometrial Carcinoma	FALSE	TCGA-BK-A139_FF_3
TCGA-BK-A139-01C-08D-A272-09_TCGA-BK-A139-10A-01D-A122-09_mutect	TCGA-BK-A139-10A	TCGA-BK-A139-01C	TCGA-BK-A139	943d0038-20b6-48cd-a5ae-4f95bce62e1f	Uterine Corpus Endometrial Carcinoma	TRUE	TCGA-BK-A139_FFPE_2
TCGA-BK-A139-01C-08D-A272-09_TCGA-BK-A139-10A-01D-A272-09_mutect	TCGA-BK-A139-10A	TCGA-BK-A139-01C	TCGA-BK-A139	47c42372-b478-4bb9-b751-d984333a9e29	Uterine Corpus Endometrial Carcinoma	TRUE	TCGA-BK-A139_FFPE_1
TCGA-BK-A26L-01A-11D-A16D-09_TCGA-BK-A26L-10A-01D-A16D-09_mutect	TCGA-BK-A26L-10A	TCGA-BK-A26L-01A	TCGA-BK-A26L	9d8fbce8-bb9b-4ce6-a1a1-c3b84063c1d7	Uterine Corpus Endometrial Carcinoma	FALSE	TCGA-BK-A26L_FF_2
TCGA-BK-A26L-01A-11D-A16D-09_TCGA-BK-A26L-10A-01D-A272-09_mutect	TCGA-BK-A26L-10A	TCGA-BK-A26L-01A	TCGA-BK-A26L	22140811-a44d-4d46-a0e4-1b5d60b18f5e	Uterine Corpus Endometrial Carcinoma	FALSE	TCGA-BK-A26L_FF_1
TCGA-BK-A26L-01A-11D-A272-09_TCGA-BK-A26L-10A-01D-A16D-09_mutect	TCGA-BK-A26L-10A	TCGA-BK-A26L-01A	TCGA-BK-A26L	c7d181df-5aa1-4ccb-a246-802364ff669d	Uterine Corpus Endometrial Carcinoma	FALSE	TCGA-BK-A26L_FF_4
TCGA-BK-A26L-01A-11D-A272-09_TCGA-BK-A26L-10A-01D-A272-09_mutect	TCGA-BK-A26L-10A	TCGA-BK-A26L-01A	TCGA-BK-A26L	b1689273-6150-4cde-9f0f-25c72ce921d3	Uterine Corpus Endometrial Carcinoma	FALSE	TCGA-BK-A26L_FF_3
TCGA-BK-A26L-01C-04D-A272-09_TCGA-BK-A26L-10A-01D-A16D-09_mutect	TCGA-BK-A26L-10A	TCGA-BK-A26L-01C	TCGA-BK-A26L	b192162a-ddc3-4a1d-a3df-501c85344d65	Uterine Corpus Endometrial Carcinoma	TRUE	TCGA-BK-A26L_FFPE_1
TCGA-BK-A26L-01C-04D-A272-09_TCGA-BK-A26L-10A-01D-A272-09_mutect	TCGA-BK-A26L-10A	TCGA-BK-A26L-01C	TCGA-BK-A26L	f1d986df-92de-4a1e-9af0-44e697f0c715	Uterine Corpus Endometrial Carcinoma	TRUE	TCGA-BK-A26L_FFPE_2
TCGA-BL-A0C8-01A-11D-A10S-08_TCGA-BL-A0C8-10A-01D-A10S-08_mutect	TCGA-BL-A0C8-01A	TCGA-BL-A0C8-10A	TCGA-BL-A0C8	ded48639-e612-495e-8b69-83d128042b3c	Bladder Urothelial Carcinoma	FALSE	TCGA-BL-A0C8_FF_4
TCGA-BL-A0C8-01A-11D-A10S-08_TCGA-BL-A0C8-10A-01D-A271-08_mutect	TCGA-BL-A0C8-01A	TCGA-BL-A0C8-10A	TCGA-BL-A0C8	d3550811-84db-425e-b4a8-37d2c341050d	Bladder Urothelial Carcinoma	FALSE	TCGA-BL-A0C8_FF_3
TCGA-BL-A0C8-01A-11D-A271-08_TCGA-BL-A0C8-10A-01D-A10S-08_mutect	TCGA-BL-A0C8-01A	TCGA-BL-A0C8-10A	TCGA-BL-A0C8	4acfaf4a-36c5-4bd3-9666-8db662e6640f	Bladder Urothelial Carcinoma	FALSE	TCGA-BL-A0C8_FF_2
TCGA-BL-A0C8-01A-11D-A271-08_TCGA-BL-A0C8-10A-01D-A271-08_mutect	TCGA-BL-A0C8-01A	TCGA-BL-A0C8-10A	TCGA-BL-A0C8	1fd6461b-b595-4979-b92b-9a8d40469469	Bladder Urothelial Carcinoma	FALSE	TCGA-BL-A0C8_FF_1
TCGA-BL-A0C8-01B-04D-A271-08_TCGA-BL-A0C8-10A-01D-A10S-08_mutect	TCGA-BL-A0C8-01B	TCGA-BL-A0C8-10A	TCGA-BL-A0C8	ae400342-1fed-4d27-8347-8b695baf5759	Bladder Urothelial Carcinoma	TRUE	TCGA-BL-A0C8_FFPE_2
TCGA-BL-A0C8-01B-04D-A271-08_TCGA-BL-A0C8-10A-01D-A271-08_mutect	TCGA-BL-A0C8-01B	TCGA-BL-A0C8-10A	TCGA-BL-A0C8	0eaea4dd-2f80-4a15-b66f-f593e2d8bb98	Bladder Urothelial Carcinoma	TRUE	TCGA-BL-A0C8_FFPE_1
TCGA-BL-A13I-01A-11D-A13W-08_TCGA-BL-A13I-10A-01D-A271-08_mutect	TCGA-BL-A13I-10A	TCGA-BL-A13I-01A	TCGA-BL-A13I	e438d677-7ab7-48c4-a2b8-23da72249437	Bladder Urothelial Carcinoma	FALSE	TCGA-BL-A13I_FF_2
TCGA-BL-A13I-01A-11D-A271-08_TCGA-BL-A13I-10A-01D-A271-08_mutect	TCGA-BL-A13I-10A	TCGA-BL-A13I-01A	TCGA-BL-A13I	d5ce9a87-49a1-46b4-8fa1-b72367d70617	Bladder Urothelial Carcinoma	FALSE	TCGA-BL-A13I_FF_1
TCGA-BL-A13I-01B-04D-A271-08_TCGA-BL-A13I-10A-01D-A271-08_mutect	TCGA-BL-A13I-10A	TCGA-BL-A13I-01B	TCGA-BL-A13I	3cd447b8-6c25-41ff-bd32-3c3dba6a70de	Bladder Urothelial Carcinoma	TRUE	TCGA-BL-A13I_FFPE_1
TCGA-BL-A13J-01A-11D-A10S-08_TCGA-BL-A13J-10A-01D-A10S-08_mutect	TCGA-BL-A13J-10A	TCGA-BL-A13J-01A	TCGA-BL-A13J	0e1fecce-7733-4f68-974c-c53b237d5dd8	Bladder Urothelial Carcinoma	FALSE	TCGA-BL-A13J_FF_1
TCGA-BL-A13J-01A-11D-A10S-08_TCGA-BL-A13J-10A-01D-A271-08_mutect	TCGA-BL-A13J-10A	TCGA-BL-A13J-01A	TCGA-BL-A13J	7575e70d-f13c-4e1b-a382-7e2fccfc44c7	Bladder Urothelial Carcinoma	FALSE	TCGA-BL-A13J_FF_2
TCGA-BL-A13J-01A-11D-A271-08_TCGA-BL-A13J-10A-01D-A10S-08_mutect	TCGA-BL-A13J-10A	TCGA-BL-A13J-01A	TCGA-BL-A13J	bfa355bf-3261-488c-9889-177d5f19eeeb	Bladder Urothelial Carcinoma	FALSE	TCGA-BL-A13J_FF_3
TCGA-BL-A13J-01A-11D-A271-08_TCGA-BL-A13J-10A-01D-A271-08_mutect	TCGA-BL-A13J-10A	TCGA-BL-A13J-01A	TCGA-BL-A13J	dd5b456e-bfa6-472c-9e78-1ec2874aa079	Bladder Urothelial Carcinoma	FALSE	TCGA-BL-A13J_FF_4
TCGA-BL-A13J-01B-04D-A271-08_TCGA-BL-A13J-10A-01D-A10S-08_mutect	TCGA-BL-A13J-10A	TCGA-BL-A13J-01B	TCGA-BL-A13J	d531f102-41c4-4584-a666-f38d79c18276	Bladder Urothelial Carcinoma	TRUE	TCGA-BL-A13J_FFPE_2
TCGA-BL-A13J-01B-04D-A271-08_TCGA-BL-A13J-10A-01D-A271-08_mutect	TCGA-BL-A13J-10A	TCGA-BL-A13J-01B	TCGA-BL-A13J	adb1887f-18cb-4e98-816e-27f9358ccd90	Bladder Urothelial Carcinoma	TRUE	TCGA-BL-A13J_FFPE_1
TCGA-HC-7740-01A-11D-2114-08_TCGA-HC-7740-10A-01D-2115-08_mutect	TCGA-HC-7740-10A	TCGA-HC-7740-01A	TCGA-HC-7740	32f3f198-efda-4ca5-890b-ceedcdab2f19	Prostate Adenocarcinoma	FALSE	TCGA-HC-7740_FF_1
TCGA-HC-8258-01A-11D-2260-08_TCGA-HC-8258-10A-01D-2260-08_mutect	TCGA-HC-8258-10A	TCGA-HC-8258-01A	TCGA-HC-8258	668aec46-d396-4871-b9ae-62112238690e	Prostate Adenocarcinoma	FALSE	TCGA-HC-8258_FF_1
TCGA-HC-8258-01B-05D-2298-08_TCGA-HC-8258-10A-01D-2260-08_mutect	TCGA-HC-8258-10A	TCGA-HC-8258-01B	TCGA-HC-8258	9eefcb9f-a2ae-4caa-955e-299733f56903	Prostate Adenocarcinoma	TRUE	TCGA-HC-8258_FFPE_1
TCGA-HC-8261-01A-11D-2260-08_TCGA-HC-8261-10A-01D-2260-08_mutect	TCGA-HC-8261-01A	TCGA-HC-8261-10A	TCGA-HC-8261	221cb210-ce31-4aa5-87ee-96af0f2a421f	Prostate Adenocarcinoma	FALSE	TCGA-HC-8261_FF_1
TCGA-HC-8261-01B-05D-2298-08_TCGA-HC-8261-10A-01D-2260-08_mutect	TCGA-HC-8261-01B	TCGA-HC-8261-10A	TCGA-HC-8261	583593cd-e843-4e9d-867d-513d6075c7e4	Prostate Adenocarcinoma	TRUE	TCGA-HC-8261_FFPE_1
TCGA-HC-8265-01A-11D-2260-08_TCGA-HC-8265-10A-01D-2260-08_mutect	TCGA-HC-8265-01A	TCGA-HC-8265-10A	TCGA-HC-8265	5d5aa3f4-d403-475a-8d4e-e9e9dd076c0c	Prostate Adenocarcinoma	FALSE	TCGA-HC-8265_FF_1
